# Metagenome-wide measurement of protein synthesis in the human fecal microbiota using MetaRibo-Seq

**DOI:** 10.1101/482430

**Authors:** Brayon J. Fremin, Ami S. Bhatt

## Abstract

The healthy human fecal microbiota is too diverse to comprehensively study with the current throughput of proteomic methods. Shotgun sequencing technologies allow for much more comprehensive profiling. Here, we develop and apply MetaRibo-Seq, a method for simultaneous ribosome profiling of multiple taxa within a complex bacterial community. This approach captures taxonomic diversity in fecal samples. As expected, the detected ribosome-bound transcripts are relatively enriched within coding regions and significantly correlate to detectable protein abundances. In a low diversity fecal sample, we show that MetaRibo-Seq is more strongly correlated than metatranscriptomic data to protein abundance. This significant correlation of metatranscriptomics and MetaRibo-Seq with protein levels is maintained, though with decreased strength as taxonomic diversity increases. Finally, we identify genes that are consistently regulated at the translational level across bacterial taxa within fecal communities. In conclusion, MetaRibo-Seq enables comprehensive translational profiling in complex bacterial communities for the first time.
