## Supplementary material for "Metagenome-wide measurement of protein synthesis in the human fecal microbiota using MetaRibo-Seq"

### Sheet: Sheet1
Sample A:	Percent of Perfect Unique Matches to Assembly	Percent of Matches suppressed due to multimapping	Sum Alignments	Percent Mapping to Coding	Total Number of Quality Trimmed Reads
DNA	28	0.01	28.01	60	154590788
RNA	26.55	9.59	36.14	9.9	102890345
RIBO	22.28	10.97	33.25	5.84	95265404
Sample B:
DNA	56.84	0.01	56.85	90.5	39053124
RNA	46.32	6.95	53.27	6.87	46661344
RIBO	44.84	7.16	52	8.19	207688285
Sample C:
DNA	68.95	0	68.95	95	112304640
RNA	39.32	13.32	52.64	4.2	84869363
RIBO	31.73	14.08	45.81	4.1	58274890
Sample D:
DNA	68.09	0.09	68.18	99.6	126227498
RNA	40.72	26.69	67.41	10.4	48315097
RIBO	40.64	26.09	66.73	5.7	38925245
Sample E:
DNA	92.38	1.09	93.47	99.7	65325372
RNA	23.64	5.73	29.37	15.82	68158690
RIBO	9.75	2.34	12.09	7.08	60936468
