## Supplementary material for "Metagenome-wide measurement of protein synthesis in the human fecal microbiota using MetaRibo-Seq"

### Sheet: SampleAGO
GOTERM_BP_DIRECT	translation	RT		52	0.1	1.6e-20	1.3e-17
GOTERM_BP_DIRECT	response to heat	RT		27	0	0.00015	0.063
GOTERM_BP_DIRECT	chorismate biosynthetic process	RT		9	0	0.0011	0.27
GOTERM_BP_DIRECT	aromatic amino acid family biosynthetic process	RT		10	0	0.002	0.34
GOTERM_BP_DIRECT	'de novo' IMP biosynthetic process	RT		9	0	0.0026	0.35
GOTERM_BP_DIRECT	chemotaxis	RT		13	0	0.0026	0.31
GOTERM_BP_DIRECT	response to antibiotic	RT		35	0	0.0031	0.32
GOTERM_BP_DIRECT	enzyme-directed rRNA pseudouridine synthesis	RT		7	0	0.004	0.35
GOTERM_BP_DIRECT	DNA-templated transcription, termination	RT		6	0	0.0044	0.34
GOTERM_BP_DIRECT	DNA replication	RT		17	0	0.01	0.59
GOTERM_BP_DIRECT	isopentenyl diphosphate biosynthetic process, methylerythritol 4-phosphate pathway	RT		6	0	0.012	0.61
GOTERM_BP_DIRECT	purine nucleotide biosynthetic process	RT		6	0	0.012	0.61
GOTERM_BP_DIRECT	'de novo' NAD biosynthetic process from aspartate	RT		5	0	0.015	0.66
GOTERM_BP_DIRECT	translational elongation	RT		5	0	0.015	0.66
GOTERM_BP_DIRECT	regulation of cell shape	RT		20	0	0.021	0.74
GOTERM_BP_DIRECT	cell division	RT		23	0	0.022	0.73
GOTERM_BP_DIRECT	DNA catabolic process	RT		6	0	0.026	0.78
GOTERM_BP_DIRECT	peptidoglycan biosynthetic process	RT		18	0	0.036	0.85
GOTERM_BP_DIRECT	terpenoid biosynthetic process	RT		5	0	0.036	0.84
GOTERM_BP_DIRECT	recombinational repair	RT		5	0	0.036	0.84
GOTERM_BP_DIRECT	cell cycle	RT		15	0	0.043	0.87
GOTERM_BP_DIRECT	ion transmembrane transport	RT		6	0	0.047	0.88
GOTERM_BP_DIRECT	dTDP-rhamnose biosynthetic process	RT		4	0	0.05	0.88
GOTERM_BP_DIRECT	protein complex assembly	RT		4	0	0.05	0.88
GOTERM_BP_DIRECT	cellular response to starvation	RT		4	0	0.05	0.88
GOTERM_BP_DIRECT	N-acetylglucosamine transport	RT		4	0	0.05	0.88
GOTERM_BP_DIRECT	protein unfolding	RT		4	0	0.05	0.88
GOTERM_BP_DIRECT	'de novo' pyrimidine nucleobase biosynthetic process	RT		7	0	0.052	0.88
GOTERM_BP_DIRECT	glycolytic process	RT		10	0	0.053	0.88
GOTERM_BP_DIRECT	O antigen biosynthetic process	RT		5	0	0.069	0.93
GOTERM_BP_DIRECT	'de novo' UMP biosynthetic process	RT		5	0	0.069	0.93
GOTERM_BP_DIRECT	histidine biosynthetic process	RT		6	0	0.076	0.94
GOTERM_BP_DIRECT	ubiquinone biosynthetic process	RT		7	0	0.077	0.93
KEGG_PATHWAY	Ribosome	RT		50	0.1	1e-08	1e-06
KEGG_PATHWAY	Biosynthesis of amino acids	RT		61	0.1	8.2e-06	0.00041
KEGG_PATHWAY	Biosynthesis of antibiotics	RT		89	0.1	3.1e-05	0.001
KEGG_PATHWAY	Metabolic pathways	RT		254	0.3	0.00082	0.02
KEGG_PATHWAY	Amino sugar and nucleotide sugar metabolism	RT		25	0	0.0022	0.043
KEGG_PATHWAY	Bacterial chemotaxis	RT		14	0	0.0024	0.039
KEGG_PATHWAY	Pyrimidine metabolism	RT		32	0	0.0029	0.04
KEGG_PATHWAY	Peptidoglycan biosynthesis	RT		15	0	0.0039	0.048
KEGG_PATHWAY	Biosynthesis of secondary metabolites	RT		112	0.1	0.013	0.13
KEGG_PATHWAY	One carbon pool by folate	RT		10	0	0.013	0.12
KEGG_PATHWAY	Glycine, serine and threonine metabolism	RT		19	0	0.018	0.15
KEGG_PATHWAY	RNA degradation	RT		10	0	0.038	0.28
KEGG_PATHWAY	Phenylalanine, tyrosine and tryptophan biosynthesis	RT		12	0	0.042	0.28
KEGG_PATHWAY	DNA replication	RT		10	0	0.059	0.35
KEGG_PATHWAY	Pantothenate and CoA biosynthesis	RT		12	0	0.06	0.33
KEGG_PATHWAY	Lysine biosynthesis	RT		9	0	0.071	0.37
KEGG_PATHWAY	Nucleotide excision repair	RT		6	0	0.075	0.37
KEGG_PATHWAY	Flagellar assembly	RT		17	0	0.079	0.36
KEGG_PATHWAY	Alanine, aspartate and glutamate metabolism	RT		15	0	0.086	0.37
KEGG_PATHWAY	Polyketide sugar unit biosynthesis	RT		5	0	0.088	0.37
KEGG_PATHWAY	2-Oxocarboxylic acid metabolism	RT		13	0	0.092	0.37
KEGG_PATHWAY	Purine metabolism	RT		35	0	0.094	0.36
KEGG_PATHWAY	RNA polymerase	RT		4	0	0.1	0.36

### Sheet: SampleBGO
GOTERM_BP_DIRECT	translation	RT		53	0.1	6.1e-20	5.5e-17
GOTERM_BP_DIRECT	response to heat	RT		30	0	2.3e-05	0.01
GOTERM_BP_DIRECT	glycolytic process	RT		16	0	2.4e-05	0.0073
GOTERM_BP_DIRECT	fermentation	RT		8	0	0.00061	0.13
GOTERM_BP_DIRECT	cell division	RT		28	0	0.0013	0.2
GOTERM_BP_DIRECT	DNA-templated transcription, termination	RT		6	0	0.0065	0.62
GOTERM_BP_DIRECT	fatty acid biosynthetic process	RT		11	0	0.0092	0.69
GOTERM_BP_DIRECT	cell wall organization	RT		30	0	0.011	0.7
GOTERM_BP_DIRECT	regulation of cell shape	RT		22	0	0.011	0.66
GOTERM_BP_DIRECT	response to starvation	RT		6	0	0.018	0.8
GOTERM_BP_DIRECT	peptidoglycan biosynthetic process	RT		20	0	0.018	0.77
GOTERM_BP_DIRECT	fructose import	RT		5	0	0.02	0.79
GOTERM_BP_DIRECT	isoleucine biosynthetic process	RT		8	0	0.021	0.77
GOTERM_BP_DIRECT	lysine biosynthetic process via diaminopimelate	RT		8	0	0.021	0.77
GOTERM_BP_DIRECT	regulation of translation	RT		8	0	0.021	0.77
GOTERM_BP_DIRECT	DNA replication	RT		17	0	0.022	0.77
GOTERM_BP_DIRECT	lipid A biosynthetic process	RT		12	0	0.025	0.78
GOTERM_BP_DIRECT	gluconeogenesis	RT		8	0	0.035	0.87
GOTERM_BP_DIRECT	tricarboxylic acid cycle	RT		13	0	0.036	0.86
GOTERM_BP_DIRECT	bacterial-type flagellum-dependent cell motility	RT		14	0	0.037	0.85
GOTERM_BP_DIRECT	cell cycle	RT		16	0	0.038	0.84
GOTERM_BP_DIRECT	proteolysis	RT		16	0	0.038	0.84
GOTERM_BP_DIRECT	phosphorylation	RT		9	0	0.04	0.84
GOTERM_BP_DIRECT	FtsZ-dependent cytokinesis	RT		11	0	0.046	0.87
GOTERM_BP_DIRECT	chemotaxis	RT		11	0	0.046	0.87
GOTERM_BP_DIRECT	L-fucose catabolic process	RT		5	0	0.048	0.87
GOTERM_BP_DIRECT	tetrahydrofolate interconversion	RT		5	0	0.048	0.87
GOTERM_BP_DIRECT	protein homotetramerization	RT		10	0	0.061	0.92
GOTERM_BP_DIRECT	pyruvate metabolic process	RT		4	0	0.062	0.91
GOTERM_BP_DIRECT	signal peptide processing	RT		4	0	0.062	0.91
GOTERM_BP_DIRECT	cellular response to starvation	RT		4	0	0.062	0.91
GOTERM_BP_DIRECT	N-acetylglucosamine transport	RT		4	0	0.062	0.91
GOTERM_BP_DIRECT	protein unfolding	RT		4	0	0.062	0.91
GOTERM_BP_DIRECT	glycogen biosynthetic process	RT		4	0	0.062	0.91
GOTERM_BP_DIRECT	homoserine biosynthetic process	RT		4	0	0.062	0.91
GOTERM_BP_DIRECT	glucose import into cell	RT		4	0	0.062	0.91
GOTERM_BP_DIRECT	thiamine biosynthetic process	RT		7	0	0.074	0.94
GOTERM_BP_DIRECT	ribosomal large subunit assembly	RT		7	0	0.074	0.94
GOTERM_BP_DIRECT	'de novo' IMP biosynthetic process	RT		7	0	0.074	0.94
GOTERM_BP_DIRECT	glucose metabolic process	RT		7	0	0.074	0.94
GOTERM_BP_DIRECT	bacterial-type flagellum assembly	RT		8	0	0.079	0.94
GOTERM_BP_DIRECT	aerobic respiration	RT		11	0	0.083	0.94
GOTERM_BP_DIRECT	purine nucleotide biosynthetic process	RT		5	0	0.089	0.95
GOTERM_BP_DIRECT	protein insertion into membrane	RT		5	0	0.089	0.95
GOTERM_BP_DIRECT	response to antibiotic	RT		31	0	0.089	0.94
GOTERM_BP_DIRECT	anaerobic respiration	RT		21	0	0.09	0.94
KEGG_PATHWAY	Metabolic pathways	RT		290	0.4	1.4e-07	1.4e-05
KEGG_PATHWAY	Ribosome	RT		49	0.1	5.1e-07	2.5e-05
KEGG_PATHWAY	Biosynthesis of antibiotics	RT		97	0.1	4.1e-06	0.00013
KEGG_PATHWAY	Biosynthesis of amino acids	RT		64	0.1	9e-06	0.00022
KEGG_PATHWAY	Biosynthesis of secondary metabolites	RT		131	0.2	7.8e-05	0.0015
KEGG_PATHWAY	Carbon metabolism	RT		56	0.1	0.0002	0.0032
KEGG_PATHWAY	Alanine, aspartate and glutamate metabolism	RT		21	0	0.00055	0.0077
KEGG_PATHWAY	Pyruvate metabolism	RT		29	0	0.0019	0.023
KEGG_PATHWAY	Fructose and mannose metabolism	RT		23	0	0.0056	0.059
KEGG_PATHWAY	2-Oxocarboxylic acid metabolism	RT		16	0	0.012	0.11
KEGG_PATHWAY	Citrate cycle (TCA cycle)	RT		16	0	0.012	0.11
KEGG_PATHWAY	Amino sugar and nucleotide sugar metabolism	RT		24	0	0.015	0.12
KEGG_PATHWAY	Methane metabolism	RT		16	0	0.019	0.15
KEGG_PATHWAY	RNA degradation	RT		11	0	0.02	0.14
KEGG_PATHWAY	Pentose phosphate pathway	RT		17	0	0.025	0.16
KEGG_PATHWAY	Glycolysis / Gluconeogenesis	RT		21	0	0.029	0.18
KEGG_PATHWAY	Lysine biosynthesis	RT		10	0	0.038	0.21
KEGG_PATHWAY	Oxidative phosphorylation	RT		21	0	0.039	0.21
KEGG_PATHWAY	Bacterial chemotaxis	RT		12	0	0.047	0.23
KEGG_PATHWAY	Peptidoglycan biosynthesis	RT		13	0	0.06	0.27
KEGG_PATHWAY	Glycine, serine and threonine metabolism	RT		18	0	0.076	0.32
KEGG_PATHWAY	Glycerolipid metabolism	RT		8	0	0.078	0.31
KEGG_PATHWAY	Pantothenate and CoA biosynthesis	RT		12	0	0.096	0.36

### Sheet: SampleCGO
GOTERM_BP_DIRECT	translation	RT		58	0.1	3.9e-24	3.6e-21
GOTERM_BP_DIRECT	ribosomal small subunit assembly	RT		8	0	0.001	0.37
GOTERM_BP_DIRECT	cellular amino acid biosynthetic process	RT		20	0	0.0033	0.63
GOTERM_BP_DIRECT	cell division	RT		28	0	0.0042	0.62
GOTERM_BP_DIRECT	cell cycle	RT		19	0	0.006	0.66
GOTERM_BP_DIRECT	isoleucine biosynthetic process	RT		9	0	0.0074	0.68
GOTERM_BP_DIRECT	histidine biosynthetic process	RT		8	0	0.0085	0.67
GOTERM_BP_DIRECT	DNA-templated transcription, termination	RT		6	0	0.0092	0.65
GOTERM_BP_DIRECT	translational termination	RT		6	0	0.0092	0.65
GOTERM_BP_DIRECT	tetrahydrofolate interconversion	RT		6	0	0.0092	0.65
GOTERM_BP_DIRECT	D-galacturonate catabolic process	RT		6	0	0.0092	0.65
GOTERM_BP_DIRECT	ATP synthesis coupled proton transport	RT		6	0	0.0092	0.65
GOTERM_BP_DIRECT	response to heat	RT		25	0	0.011	0.66
GOTERM_BP_DIRECT	chorismate biosynthetic process	RT		8	0	0.018	0.8
GOTERM_BP_DIRECT	glycerol metabolic process	RT		7	0	0.021	0.83
GOTERM_BP_DIRECT	purine nucleotide biosynthetic process	RT		6	0	0.025	0.85
GOTERM_BP_DIRECT	nucleobase-containing small molecule interconversion	RT		11	0	0.025	0.83
GOTERM_BP_DIRECT	aromatic amino acid family biosynthetic process	RT		9	0	0.025	0.81
GOTERM_BP_DIRECT	regulation of cell shape	RT		22	0	0.025	0.79
GOTERM_BP_DIRECT	regulation of translational fidelity	RT		5	0	0.027	0.79
GOTERM_BP_DIRECT	'de novo' NAD biosynthetic process from aspartate	RT		5	0	0.027	0.79
GOTERM_BP_DIRECT	chemotaxis	RT		12	0	0.03	0.8
GOTERM_BP_DIRECT	'de novo' IMP biosynthetic process	RT		8	0	0.032	0.8
GOTERM_BP_DIRECT	ribosomal large subunit assembly	RT		8	0	0.032	0.8
GOTERM_BP_DIRECT	response to antibiotic	RT		35	0	0.036	0.83
GOTERM_BP_DIRECT	peptidoglycan biosynthetic process	RT		20	0	0.038	0.83
GOTERM_BP_DIRECT	DNA replication	RT		17	0	0.044	0.86
GOTERM_BP_DIRECT	fatty acid biosynthetic process	RT		10	0	0.048	0.87
GOTERM_BP_DIRECT	cell wall organization	RT		29	0	0.051	0.87
GOTERM_BP_DIRECT	cellular water homeostasis	RT		5	0	0.062	0.91
GOTERM_BP_DIRECT	terpenoid biosynthetic process	RT		5	0	0.062	0.91
GOTERM_BP_DIRECT	D-glucuronate catabolic process	RT		5	0	0.062	0.91
GOTERM_BP_DIRECT	tRNA pseudouridine synthesis	RT		5	0	0.062	0.91
GOTERM_BP_DIRECT	peptidoglycan metabolic process	RT		7	0	0.067	0.92
GOTERM_BP_DIRECT	protein complex assembly	RT		4	0	0.076	0.94
GOTERM_BP_DIRECT	glycogen biosynthetic process	RT		4	0	0.076	0.94
GOTERM_BP_DIRECT	signal peptide processing	RT		4	0	0.076	0.94
GOTERM_BP_DIRECT	leucine biosynthetic process	RT		6	0	0.086	0.95
KEGG_PATHWAY	Biosynthesis of amino acids	RT		76	0.1	1.1e-08	1.1e-06
KEGG_PATHWAY	Ribosome	RT		54	0.1	7.6e-08	3.8e-06
KEGG_PATHWAY	Metabolic pathways	RT		306	0.3	0.00013	0.0044
KEGG_PATHWAY	Biosynthesis of antibiotics	RT		98	0.1	0.00052	0.013
KEGG_PATHWAY	Valine, leucine and isoleucine biosynthesis	RT		14	0	0.0006	0.012
KEGG_PATHWAY	Biosynthesis of secondary metabolites	RT		138	0.1	0.0013	0.022
KEGG_PATHWAY	2-Oxocarboxylic acid metabolism	RT		18	0	0.0049	0.068
KEGG_PATHWAY	Alanine, aspartate and glutamate metabolism	RT		20	0	0.0084	0.1
KEGG_PATHWAY	Pyrimidine metabolism	RT		35	0	0.0086	0.091
KEGG_PATHWAY	Peptidoglycan biosynthesis	RT		16	0	0.0086	0.082
KEGG_PATHWAY	C5-Branched dibasic acid metabolism	RT		9	0	0.0095	0.083
KEGG_PATHWAY	Bacterial chemotaxis	RT		14	0	0.015	0.12
KEGG_PATHWAY	Phenylalanine, tyrosine and tryptophan biosynthesis	RT		14	0	0.026	0.18
KEGG_PATHWAY	Pentose phosphate pathway	RT		17	0	0.071	0.41
KEGG_PATHWAY	Lysine biosynthesis	RT		10	0	0.077	0.41
KEGG_PATHWAY	Streptomycin biosynthesis	RT		7	0	0.085	0.42
KEGG_PATHWAY	Histidine metabolism	RT		7	0	0.085	0.42
KEGG_PATHWAY	Purine metabolism	RT		41	0	0.093	0.44
KEGG_PATHWAY	Pantothenate and CoA biosynthesis	RT		13	0	0.095	0.42

### Sheet: SampleDGO
GOTERM_BP_DIRECT	translation	RT		48	0.1	5.4e-15	4.8e-12
GOTERM_BP_DIRECT	response to antibiotic	RT		39	0	0.00075	0.28
GOTERM_BP_DIRECT	nucleobase-containing small molecule interconversion	RT		13	0	0.00094	0.24
GOTERM_BP_DIRECT	DNA replication	RT		19	0	0.0035	0.54
GOTERM_BP_DIRECT	aromatic amino acid family biosynthetic process	RT		10	0	0.0036	0.47
GOTERM_BP_DIRECT	thiamine biosynthetic process	RT		9	0	0.0044	0.48
GOTERM_BP_DIRECT	'de novo' pyrimidine nucleobase biosynthetic process	RT		9	0	0.0044	0.48
GOTERM_BP_DIRECT	histidine biosynthetic process	RT		8	0	0.0053	0.49
GOTERM_BP_DIRECT	recombinational repair	RT		6	0	0.0064	0.51
GOTERM_BP_DIRECT	DNA-templated transcription, termination	RT		6	0	0.0064	0.51
GOTERM_BP_DIRECT	cell division	RT		26	0	0.0066	0.48
GOTERM_BP_DIRECT	regulation of cell shape	RT		22	0	0.011	0.61
GOTERM_BP_DIRECT	thiamine diphosphate biosynthetic process	RT		8	0	0.011	0.6
GOTERM_BP_DIRECT	chorismate biosynthetic process	RT		8	0	0.011	0.6
GOTERM_BP_DIRECT	proteolysis	RT		17	0	0.017	0.71
GOTERM_BP_DIRECT	cell cycle	RT		17	0	0.017	0.71
GOTERM_BP_DIRECT	O antigen biosynthetic process	RT		6	0	0.018	0.7
GOTERM_BP_DIRECT	purine nucleotide biosynthetic process	RT		6	0	0.018	0.7
GOTERM_BP_DIRECT	'de novo' UMP biosynthetic process	RT		6	0	0.018	0.7
GOTERM_BP_DIRECT	isopentenyl diphosphate biosynthetic process, methylerythritol 4-phosphate pathway	RT		6	0	0.018	0.7
GOTERM_BP_DIRECT	peptidoglycan biosynthetic process	RT		20	0	0.018	0.67
GOTERM_BP_DIRECT	'de novo' NAD biosynthetic process from aspartate	RT		5	0	0.02	0.7
GOTERM_BP_DIRECT	translational elongation	RT		5	0	0.02	0.7
GOTERM_BP_DIRECT	'de novo' IMP biosynthetic process	RT		8	0	0.021	0.69
GOTERM_BP_DIRECT	glutamine metabolic process	RT		8	0	0.021	0.69
GOTERM_BP_DIRECT	ribosomal large subunit assembly	RT		8	0	0.021	0.69
GOTERM_BP_DIRECT	protein autophosphorylation	RT		12	0	0.035	0.84
GOTERM_BP_DIRECT	ribosomal small subunit assembly	RT		6	0	0.036	0.84
GOTERM_BP_DIRECT	pyridoxine biosynthetic process	RT		6	0	0.036	0.84
GOTERM_BP_DIRECT	phosphorylation	RT		9	0	0.04	0.85
GOTERM_BP_DIRECT	tetrahydrofolate interconversion	RT		5	0	0.048	0.89
GOTERM_BP_DIRECT	terpenoid biosynthetic process	RT		5	0	0.048	0.89
GOTERM_BP_DIRECT	translational termination	RT		5	0	0.048	0.89
GOTERM_BP_DIRECT	dTDP-rhamnose biosynthetic process	RT		4	0	0.062	0.93
GOTERM_BP_DIRECT	signal peptide processing	RT		4	0	0.062	0.93
GOTERM_BP_DIRECT	N-acetylglucosamine transport	RT		4	0	0.062	0.93
GOTERM_BP_DIRECT	glycogen biosynthetic process	RT		4	0	0.062	0.93
GOTERM_BP_DIRECT	lipid A biosynthetic process	RT		11	0	0.062	0.93
GOTERM_BP_DIRECT	glycerol metabolic process	RT		6	0	0.064	0.92
GOTERM_BP_DIRECT	leucine biosynthetic process	RT		6	0	0.064	0.92
GOTERM_BP_DIRECT	isoleucine biosynthetic process	RT		7	0	0.074	0.94
GOTERM_BP_DIRECT	extracellular polysaccharide biosynthetic process	RT		7	0	0.074	0.94
GOTERM_BP_DIRECT	chromosome segregation	RT		8	0	0.079	0.95
GOTERM_BP_DIRECT	fatty acid biosynthetic process	RT		9	0	0.081	0.94
GOTERM_BP_DIRECT	peptidyl-histidine phosphorylation	RT		11	0	0.082	0.94
GOTERM_BP_DIRECT	cellular amino acid biosynthetic process	RT		15	0	0.094	0.96
KEGG_PATHWAY	Metabolic pathways	RT		305	0.4	1.9e-09	1.9e-07
KEGG_PATHWAY	Biosynthesis of amino acids	RT		69	0.1	3.1e-07	1.5e-05
KEGG_PATHWAY	Ribosome	RT		48	0.1	4.5e-06	0.00015
KEGG_PATHWAY	Peptidoglycan biosynthesis	RT		18	0	0.00018	0.0046
KEGG_PATHWAY	Biosynthesis of secondary metabolites	RT		131	0.2	0.00042	0.0085
KEGG_PATHWAY	Biosynthesis of antibiotics	RT		91	0.1	0.00073	0.012
KEGG_PATHWAY	Phenylalanine, tyrosine and tryptophan biosynthesis	RT		15	0	0.0035	0.049
KEGG_PATHWAY	2-Oxocarboxylic acid metabolism	RT		17	0	0.0058	0.071
KEGG_PATHWAY	Valine, leucine and isoleucine biosynthesis	RT		12	0	0.0068	0.074
KEGG_PATHWAY	Amino sugar and nucleotide sugar metabolism	RT		25	0	0.01	0.097
KEGG_PATHWAY	Streptomycin biosynthesis	RT		8	0	0.012	0.11
KEGG_PATHWAY	Alanine, aspartate and glutamate metabolism	RT		18	0	0.021	0.16
KEGG_PATHWAY	Polyketide sugar unit biosynthesis	RT		6	0	0.024	0.17
KEGG_PATHWAY	Fatty acid biosynthesis	RT		9	0	0.05	0.31
KEGG_PATHWAY	Glycine, serine and threonine metabolism	RT		19	0	0.051	0.3
KEGG_PATHWAY	Histidine metabolism	RT		7	0	0.057	0.31
KEGG_PATHWAY	Purine metabolism	RT		39	0	0.066	0.34
KEGG_PATHWAY	RNA degradation	RT		10	0	0.073	0.34
KEGG_PATHWAY	One carbon pool by folate	RT		9	0	0.081	0.36
KEGG_PATHWAY	Thiamine metabolism	RT		8	0	0.091	0.38
