## Supplementary material for "Metagenome-wide measurement of protein synthesis in the human fecal microbiota using MetaRibo-Seq"

### Sheet: Sheet1
	Pearson R (log transformed)	n
SampleA
RNA replicates	0.91	38669
RIBO replicates	0.86	55677
DNA vs. RNA	0.18	37063
DNA vs. RIBO	0.24	37063
RNA vs. RIBO	0.6	37063
DNA vs. TE	0.004	37063
SampleB
RNA replicates	0.92	55765
RIBO replicates	0.93	56079
DNA vs. RNA	0.46	23419
DNA vs. RIBO	0.51	23419
RNA vs. RIBO	0.83	23419
DNA vs. TE	0.008	23419
SampleC
RNA replicates	0.89	39941
RIBO replicates	0.87	47513
DNA vs. RNA	0.11	27460
DNA vs. RIBO	0.13	27460
RNA vs. RIBO	0.59	27460
DNA vs. TE	-0.003	27460
SampleD
RNA replicates	0.89	32941
RIBO replicates	0.87	33872
DNA vs. RNA	0.18	22562
DNA vs. RIBO	0.26	22562
RNA vs. RIBO	0.6	22562
DNA vs. TE	0.01	22562
